# Germline stem cell isolation, lineage tracing, and aging in a protochordate

**DOI:** 10.1101/2025.08.31.673173

**Authors:** Tom Levy, Chiara Anselmi, Katherine J. Ishizuka, Tal Gordon, Yotam Voskoboynik, Erin McGeever, Angela M. Detweiler, Liron Levin, Karla J. Palmeri, Daniel Dan Liu, Rahul Sinha, Benjamin F. Ohene-Gambill, Tal Raveh, Maurizio Morri, Virginia Vanni, Lucia Manni, Debashis Sahoo, Norma F. Neff, Benyamin Rosental, Irving L. Weissman, Ayelet Voskoboynik

## Abstract

Germline stem cells (GSCs), the source of gametes, are the only stem cells capable of passing genes to future generations making them cellular units of natural selection. Yet, factors regulating their fitness, and thus governing GSC competition, which exist in both protochordates and mammals, remain poorly understood. We study how aging affects GSC fitness in the protochordate *Botryllus schlosseri*, an evolutionary crosspoint between invertebrates and vertebrates. GSCs were isolated using flow cytometry and characterized by single-cell RNA sequencing, supported by a new PacBio genome assembly. GSC transplantation assays confirmed their function, further validated through a transgenerational lineage tracing strategy combining membrane-labeling dyes and single-cell transcriptomic analysis. Leveraging our method to isolate them, we uncover significant age-related changes in GSCs, while spermatids and sperm show minimal differences, suggesting that reproductive aging is influenced primarily by GSCs rather than by gametes. Reduced expression of markers like *DDX4* and *PIWIL1* in aged GSCs mirrors trends in mammalian datasets, suggesting conserved age-associated molecular changes in GSCs across chordate evolution. This study provides new techniques that lay the foundation to investigate further drivers of GSC fitness and highlights fertility-related genes as promising targets for therapies to preserve reproductive health.
