## Supplementary Tables for "Germline stem cell isolation, lineage tracing, and aging in a protochordate": Supplementary Table 1 - New Botryllus Genome Statistics.xlsx

### Sheet: Sheet1
B. schlosseri New Genome Assembly Statistics			B. schlosseri New Genome Annotation Statistics
HiFi reads	4926729			Predicted genes with introns	Predicted single-exon genes	All genes
Total base pairs	37710909826		No. of genes	30968	13759	44727
Mean HiFi Read Length	7654		No. of genes that include both 3 and 5 prime utr	3699	7808	11507
Contig No.	2162		No. of genes with annotation	3576	12256	15832
N50	1097929		No of genes without annotation (tunic specific)	27392	1503	28895
Max Contig Length	5269171		Minimum gene length	182	56	56
Mean Contig Length	312224		Maximum gene length	149517	15480	149517
Median Contig Length	69211		Average gene length	7592.34	980.045	5558.25
Sum of Contig Lengths	675029700		Minimum exon length	2	56	2
			Maximum exon length	15415	15480	15480
			Average exon length	227.889	980.045	270.724
			Minimum number of exons per gene	2	1	1
			Maximum number of exons per gene	907	1	907
			Average number of exons per gene	7.35727	1	5.40164
