## Supplementary Tables for "Germline stem cell isolation, lineage tracing, and aging in a protochordate": Supplementary Table 2 - Botryllus stages definition.xlsx

### Sheet: Sheet1
Stage		Description	Duration under 20 °C
A		*Onset of a new cycle: opening of zooid’s oral and excurrent siphons	1.5-2 days
		*Secondary bud emerges from the lateral wall of the primary bud
B		*Onset of heartbeat in the primary bud	1-1.5 days
		*Secondary bud forms a closed double-layered vesicle
C		*Onset of organogenesis in the secondary bud	2-3 days
		*Completion of primary subdivisions in the secondary bud
		*Accumulation of pigment cells in the outer epithelium of primary bud
D		*Onset of takeover: shutdown of oral and excurrent siphons	1 day
		*Dorsal migration of buds and polarized contraction of zooid along its antero-posterior axis
		*Programmed cell death: massive apoptosis of visceral tissues
		*Programmed cell removal by blood-derived phagocytes
		*Heartbeat ceases in the zooid
