## Supplementary Tables for "Germline stem cell isolation, lineage tracing, and aging in a protochordate": Supplementary Table 4 - Key germline marker genes used in this study.xlsx

### Sheet: Table S3 - Marker genes per clu
Gene Name	Popular Name / Alias	Full Name	Main Expressing Cell Type (Testis)	Proposed Function	Reference
DDX4	VASA	DEAD-box helicase 4	Spermatogonia	RNA Helicase essential for germ cell development	Castrillon et al., 2000
PIWIL1	PIWI / MIWI / HIWI	Piwi like RNA-mediated gene silencing 1	Spermatogonia	Stem cell self-renewal, RNA silencing, and translational regulation	Deng et al., 2002
SYCP3	SYCP3	Synaptonemal complex protein 3	Spermatocyte	A key structural component of the synaptonemal complex which is involved in synapsis, recombination and segregation of meiotic chromosomes	Ozaki et al., 2011
H1F0	H1.0	H1 histone family, member 0	Spermatocyte	Chromatin compaction	Cavalcanti et al., 2009
PSME3	PA28-gamma	Proteasome activator subunit 3	Spermatid	Protein degredation	Huang et al., 2016
UBE2R2	UBC3B	Ubiquitin conjugating enzyme E2 R2	Spermatid	Tagging proteins for degradation	Lv et al., 2024
SAXO4	PPP1R32	Stabilizer of axonemal microtubules 4	Spermatid	Regulatory subunit of protein phosphatase, stabilizing axonemal microtubules, possibly contributing to flagella structure and function	Leung et al., 2023
PRM1	Protamine 1	Protamine 1	Sperm	DNA compaction in sperm	Merges et al., 2022
SPA17	SP17	Sperm autoantigenic protein 17	Sperm	Mediate sperm-egg adhesion	Lea et al., 2004
TSSK1B	TSSK1	Testis specific serine kinase 1B	Sperm	Serine/threonine kinase that regulates post-meiotic sperm development and sperm function	Salicioni et al., 2020
NANOS3	NANOS3	Nanos C2HC-type zinc finger 3	Primordial germ cells	Functions in the migration of primordial germ cells into the gonad	Tsuda et al., 2003
AGO1	EIF2C1	Argonaute RISC component 1	Primordial germ cells	Small-RNA-mediated gene regulation	Yang et al., 2007
