## Supplementary Tables for "Germline stem cell isolation, lineage tracing, and aging in a protochordate": Supplementary Table 10 - HCR Probes.xlsx

### Sheet: DDX4-VASA
Pool name	Sequence
B1_DDX4_VASA_21_Dla0	GAGGAGGGCAGCAAACGGaaGCCAGAAGCACCACCTCCTTGAGGC
B1_DDX4_VASA_21_Dla0	TTAATTCCATTCATCATCGCTAAATtaGAAGAGTCTTCCTTTACG
B1_DDX4_VASA_21_Dla0	GAGGAGGGCAGCAAACGGaaTAATCATAATCACCCGTCTCCCGGT
B1_DDX4_VASA_21_Dla0	TTACCACCCGAGGTCCCGCCATCGTtaGAAGAGTCTTCCTTTACG
B1_DDX4_VASA_21_Dla0	GAGGAGGGCAGCAAACGGaaTGGCGTCTCTAGCACCAAAGCGACC
B1_DDX4_VASA_21_Dla0	ACCTGCCCCCAGACGCCCCGGTAGTtaGAAGAGTCTTCCTTTACG
B1_DDX4_VASA_21_Dla0	GAGGAGGGCAGCAAACGGaaGCCCAGCGCGCAGGTCTCCAACCAA
B1_DDX4_VASA_21_Dla0	TTTCGGACCGTGGTGCGTGCCCACAtaGAAGAGTCTTCCTTTACG
B1_DDX4_VASA_21_Dla0	GAGGAGGGCAGCAAACGGaaACCTTCACCAGCGACCTAGCCAAAG
B1_DDX4_VASA_21_Dla0	GGCACTTCCTGCTGCGCGTCGGAAAtaGAAGAGTCTTCCTTTACG
B1_DDX4_VASA_21_Dla0	GAGGAGGGCAGCAAACGGaaTAGCGGTACCCAAATTTCCACAACG
B1_DDX4_VASA_21_Dla0	CGTCCTTGGAATCGTCGTAAAACGAtaGAAGAGTCTTCCTTTACG
B1_DDX4_VASA_21_Dla0	GAGGAGGGCAGCAAACGGaaGTCAATTTCCGACGGCAAATCATAG
B1_DDX4_VASA_21_Dla0	CGTTCTGCCGATTCGATGCACGTACtaGAAGAGTCTTCCTTTACG
B1_DDX4_VASA_21_Dla0	GAGGAGGGCAGCAAACGGaaAGGCCTCTAGCTGCCACAGACGTGG
B1_DDX4_VASA_21_Dla0	ATAACGTGCTCCACTTTAGGAATATtaGAAGAGTCTTCCTTTACG
B1_DDX4_VASA_21_Dla0	GAGGAGGGCAGCAAACGGaaAATCGACCAGAGCCATTTCTCTTTC
B1_DDX4_VASA_21_Dla0	TCAGTATAGGACAAGTCCCGTTTTTtaGAAGAGTCTTCCTTTACG
B1_DDX4_VASA_21_Dla0	GAGGAGGGCAGCAAACGGaaAGTAGGTAAATTCTCTTGAGACAGG
B1_DDX4_VASA_21_Dla0	CTGCTGTCGATCTCCGTGTATACTAtaGAAGAGTCTTCCTTTACG
B1_DDX4_VASA_21_Dla0	GAGGAGGGCAGCAAACGGaaGTGTCCACAAAGACCAGAGTGCGAG
B1_DDX4_VASA_21_Dla0	GTAGCCAGAAAGTCTGCGTTCCTTTtaGAAGAGTCTTCCTTTACG
B1_DDX4_VASA_21_Dla0	GAGGAGGGCAGCAAACGGaaCCATCAACTTGTCCCTTTTCTCGCT
B1_DDX4_VASA_21_Dla0	TGGTTGTCGGAACATCACTCAAAAGtaGAAGAGTCTTCCTTTACG
B1_DDX4_VASA_21_Dla0	GAGGAGGGCAGCAAACGGaaGTCGGAACAGGCCCCACCGACGCGT
B1_DDX4_VASA_21_Dla0	ATCAATTTGAATCATAGCCTGAGTCtaGAAGAGTCTTCCTTTACG
B1_DDX4_VASA_21_Dla0	GAGGAGGGCAGCAAACGGaaAGAAACTCGTGCGCTAGCTTTTGTA
B1_DDX4_VASA_21_Dla0	ACCGTCAAAAACAAAAAGTCGTCTCtaGAAGAGTCTTCCTTTACG
B1_DDX4_VASA_21_Dla0	GAGGAGGGCAGCAAACGGaaGAGTATGCCTCGTGTTTTTATCAGG
B1_DDX4_VASA_21_Dla0	CATCCGGAAACGTAGCGCTGAACATtaGAAGAGTCTTCCTTTACG
B1_DDX4_VASA_21_Dla0	GAGGAGGGCAGCAAACGGaaCTCCGGTTCAAACCCCATGTCCAAC
B1_DDX4_VASA_21_Dla0	TCCGGGAGCTCCCAGCAAACGCCTGtaGAAGAGTCTTCCTTTACG
B1_DDX4_VASA_21_Dla0	GAGGAGGGCAGCAAACGGaaTCGACGCATTCGCAGCTGACTTTAC
B1_DDX4_VASA_21_Dla0	CGGTCTGCTTCGTCCAAGATGATATtaGAAGAGTCTTCCTTTACG
B1_DDX4_VASA_21_Dla0	GAGGAGGGCAGCAAACGGaaGCGTCGCGATCAACATGTTACAACC
B1_DDX4_VASA_21_Dla0	GGTCGATAAAATCCAACAGTCTACCtaGAAGAGTCTTCCTTTACG
B1_DDX4_VASA_21_Dla0	GAGGAGGGCAGCAAACGGaaAGACGTGCCGCCGTAAGCCACCACG
B1_DDX4_VASA_21_Dla0	GCTTAAATTAGCCAGCTGGCTGCGTtaGAAGAGTCTTCCTTTACG
B1_DDX4_VASA_21_Dla0	GAGGAGGGCAGCAAACGGaaCTAGCTTCGATGTAGATTTGATTCA
B1_DDX4_VASA_21_Dla0	TGAATCATAGTGCCTCTCGCAAATTtaGAAGAGTCTTCCTTTACG
B1_DDX4_VASA_21_Dla0	GAGGAGGGCAGCAAACGGaaCTTGCGGCGTCTGGCTCTCGGAAAA
B1_DDX4_VASA_21_Dla0	GCTCTCTGGTAGGCCCGACTACGATtaGAAGAGTCTTCCTTTACG

### Sheet: H1F0
Pool name	Sequence
B1_H1F0_8_Dla0	GAGGAGGGCAGCAAACGGaaCTTCTTAGCTTTCATGGTCTTCCCT
B1_H1F0_8_Dla0	TTACTTCTTGCGGCCTTGCTTGGTGtaGAAGAGTCTTCCTTTACG
B1_H1F0_8_Dla0	GAGGAGGGCAGCAAACGGaaGTCCTCTTCTTGATGCCAGACGCTG
B1_H1F0_8_Dla0	GTTTGCTTCTTAACGCCGGTTTTCGtaGAAGAGTCTTCCTTTACG
B1_H1F0_8_Dla0	GAGGAGGGCAGCAAACGGaaTCGTGATTTTACGGGAAGAACTTGC
B1_H1F0_8_Dla0	TTTTTCCAGTAGCAGACTTGCTCTTtaGAAGAGTCTTCCTTTACG
B1_H1F0_8_Dla0	GAGGAGGGCAGCAAACGGaaCGGCTTAGTGGTCTTTGCCGCCTCT
B1_H1F0_8_Dla0	TTTAGGCTTGCCTGCCTTTTTGGCTtaGAAGAGTCTTCCTTTACG
B1_H1F0_8_Dla0	GAGGAGGGCAGCAAACGGaaATTCCTTTCGTGAGCATGATAGATT
B1_H1F0_8_Dla0	TTGATTCTGTACGACCCGGACGCACtaGAAGAGTCTTCCTTTACG
B1_H1F0_8_Dla0	GAGGAGGGCAGCAAACGGaaGCAAATGATGATTGGATGTGGAGCC
B1_H1F0_8_Dla0	CTTGAACCATGGACTTCAACGCTGTtaGAAGAGTCTTCCTTTACG
B1_H1F0_8_Dla0	GAGGAGGGCAGCAAACGGaaGATAGCCTGACGTGACGCGCCTTTG
B1_H1F0_8_Dla0	AGTGTACTTCGTGCTGATGTAATTGtaGAAGAGTCTTCCTTTACG
B1_H1F0_8_Dla0	GAGGAGGGCAGCAAACGGaaATCATTTCCTTGTACTTCGGGTGCG
B1_H1F0_8_Dla0	TTCTTCAGGTCTTTCAAAGCCAAAGtaGAAGAGTCTTCCTTTACG

### Sheet: PRM1
Pool name	Sequence
B3_PRM1_13_Dla0	GTCCCTGCCTCTATATCTttCTTCTTCGCCTTCTTTCCTCGCTTG
B3_PRM1_13_Dla0	TTAACGCTTGCGCCTTCTCCTTCCGttCCACTCAACTTTAACCCG
B3_PRM1_13_Dla0	GTCCCTGCCTCTATATCTttCGCTTCTTGGTCGCACGTCTGCGCT
B3_PRM1_13_Dla0	GTGCGTCTCTTAGTCACACGTCGGGttCCACTCAACTTTAACCCG
B3_PRM1_13_Dla0	GTCCCTGCCTCTATATCTttTAGCAGCCTTTCGCCTCCTCTTCTT
B3_PRM1_13_Dla0	GGCCACGGCGAGCCTTGCGGGATTTttCCACTCAACTTTAACCCG
B3_PRM1_13_Dla0	GTCCCTGCCTCTATATCTttCTTCTTGGACTTCTTCTTGCGGCGT
B3_PRM1_13_Dla0	CTTCTTGGACTTCTTAGATTTCTTGttCCACTCAACTTTAACCCG
B3_PRM1_13_Dla0	GTCCCTGCCTCTATATCTttCCACGTCGCCTGCGTCGGCGCTTGT
B3_PRM1_13_Dla0	CGTCCGGCCTTCTTGGAAGCCTTGCttCCACTCAACTTTAACCCG
B3_PRM1_13_Dla0	GTCCCTGCCTCTATATCTttGGTTTCGCCTGTTCCTGGCGACCAA
B3_PRM1_13_Dla0	TACGGCCCTTTCCGGTGAGCTTGTAttCCACTCAACTTTAACCCG
B3_PRM1_13_Dla0	GTCCCTGCCTCTATATCTttGGCTACTGCGCTTACACATGGTGTC
B3_PRM1_13_Dla0	CTTCTTGGTCATTCTCTTCAGGGATttCCACTCAACTTTAACCCG
B3_PRM1_13_Dla0	GTCCCTGCCTCTATATCTttTTGGAGATGGCTTTTGGCGAAGCAC
B3_PRM1_13_Dla0	TTGACGCCGAAGTTGCTGCAGATGAttCCACTCAACTTTAACCCG
B3_PRM1_13_Dla0	GTCCCTGCCTCTATATCTttTCTTCACCATCGCGTTGTAGCTAGG
B3_PRM1_13_Dla0	TTTTGTTCTTAAGAGAAACAATGGCttCCACTCAACTTTAACCCG
B3_PRM1_13_Dla0	GTCCCTGCCTCTATATCTttCTCCGGCACGGCAACACTCTCTTCC
B3_PRM1_13_Dla0	GCGAGAGCTCGGGCCTCCGGTCGAGttCCACTCAACTTTAACCCG
B3_PRM1_13_Dla0	GTCCCTGCCTCTATATCTttTCCTTAGCATATGCCATAACTATGT
B3_PRM1_13_Dla0	GTGGCGGGGGTCATGTCTGCTTCGGttCCACTCAACTTTAACCCG
B3_PRM1_13_Dla0	GTCCCTGCCTCTATATCTttATTTATTGCTATCGTCGACAAGTCG
B3_PRM1_13_Dla0	GATTACCGCATATTGTCATGATTGTttCCACTCAACTTTAACCCG
B3_PRM1_13_Dla0	GTCCCTGCCTCTATATCTttGTTGCAGTTCCGGTCTATTGCGTAA
B3_PRM1_13_Dla0	TGTATACACCGGATTGCTGCTGACTttCCACTCAACTTTAACCCG

### Sheet: AGO1
Pool name	Sequence
B1_FUN019388_AGO1_6_Dla0	GAGGAGGGCAGCAAACGGaaAGCCTTCGTGCCTTCAGACACGGCG
B1_FUN019388_AGO1_6_Dla0	TCACTTGGAACTGGTGTACTTGGTCtaGAAGAGTCTTCCTTTACG
B1_FUN019388_AGO1_6_Dla0	GAGGAGGGCAGCAAACGGaaCGCACGGCGGTCTGAACCTCGCGGC
B1_FUN019388_AGO1_6_Dla0	TTCGCAAGTTCGCCAGGAAGCATCAtaGAAGAGTCTTCCTTTACG
B1_FUN019388_AGO1_6_Dla0	GAGGAGGGCAGCAAACGGaaCCAGCCTCGATGATTCCGCGGCGAT
B1_FUN019388_AGO1_6_Dla0	TGATGGTGCGGCGCTTGTTGTACATtaGAAGAGTCTTCCTTTACG
B1_FUN019388_AGO1_6_Dla0	GAGGAGGGCAGCAAACGGaaCATGATGTTCATGCTCTTCTTGGAA
B1_FUN019388_AGO1_6_Dla0	TTCGAAGAGGTCATTGACGAATGAAtaGAAGAGTCTTCCTTTACG
B1_FUN019388_AGO1_6_Dla0	GAGGAGGGCAGCAAACGGaaACTTTGTAGACGTAGATGCCGAAAG
B1_FUN019388_AGO1_6_Dla0	CCGGTATCAGGGTGCACCTGCTTCAtaGAAGAGTCTTCCTTTACG
B1_FUN019388_AGO1_6_Dla0	GAGGAGGGCAGCAAACGGaaTCCCGTCCTTTTTGGTCGGCGCTGG
B1_FUN019388_AGO1_6_Dla0	CTTTGCGTCCACGGCTTCTCTTCTTtaGAAGAGTCTTCCTTTACG
