## Supplementary material for "Germline stem cell isolation, lineage tracing, and aging in a protochordate": Source Files: Source Extended Data Fig 5.xlsx

### Sheet: Sheet1
DDX4/VASA			PIWIL1			PIWIL2			NANOS3
Total	GSC		Total	GSC		Total	GSC		Total	GSC
0	5.05845		1.87136	5.04284		2.99163	4.84362		2.40462	6.45321
6.60861	7.1937		5.24389	7.32883		2.56961	6.28408		7.38782	7.08184
2.47711	8.20872		3.93048	8.97639		1.93648	6.17854		3.60905	7.8316
0	4.79641		5.31033	4.18279		2.10456	4.3878		3.61388	5.79761
2.73063	7.57693		3.89779	8.68652		2.74688	5.80978		4.42763	7.64364
0	7.19671		4.6207	7.40926		3.70635	6.05759		4.66444	6.45478
1.24576	7.59822		6.13566	9.22965		3.01224	7.26364		5.20431	7.93568
