## Supplementary material for "Germline stem cell isolation, lineage tracing, and aging in a protochordate": Source Files: Source Extended Data Fig 8.xlsx

### Sheet: Sheet1
GSC - n_counts															GSC - n_genes															STD/SZ - n_counts								STD/SZ - n_genes
Young GSC 1	Young GSC 2	Young GSC 3	Young GSC 4	Young GSC 5	Young GSC 6	Young GSC 7	Old GSC 1	Old GSC 2	Old GSC 3	Old GSC 4	Old GSC 5	Old GSC 6	Old GSC 7		Young GSC 1	Young GSC 2	Young GSC 3	Young GSC 4	Young GSC 5	Young GSC 6	Young GSC 7	Old GSC 1	Old GSC 2	Old GSC 3	Old GSC 4	Old GSC 5	Old GSC 6	Old GSC 7		Young STD/SZ 1	Young STD/SZ 2	Young STD/SZ 3	Old STD/SZ 1	Old STD/SZ 2	Old STD/SZ 3	Old STD/SZ 4		Young STD/SZ 1	Young STD/SZ 2	Young STD/SZ 3	Old STD/SZ 1	Old STD/SZ 2	Old STD/SZ 3	Old STD/SZ 4
3079.97	2494.47	3858.31	3222.22	3702.07	3477.77	3488.62	2029.89	2718.33	1888.9	4169.88	2844.44	3544.68	1411.8		3507	2626	6111	3937	6252	4369	3706	1969	2162	2112	5637	2688	5370	920		2094.3	1060.54	2927	1122.74	2157.11	1777.74	2649.22		1831	667	2936	1047	1722	1668	3991
2740.73	3840.18	3702.31	2993.92	3900.51	1302.37	3636.86	2321.14	2661.4	1584.53	3866.38	2037.17	2700.8	3434.9		3008	6812	4199	3787	4107	1911	4887	2136	3490	1083	4073	2520	2216	2630		1388.73	1147.82	2998.27	1775.13	1292.67	1197.4	1096.78		930	486	2283	1514	890	688	670
3358.46	2388.21	2482.81	2142.82	2810.68	4044.59	2926.81	2534.57	2763.49	3796.74	2341.86	3970.34	1606.83	3110.45		4219	2465	3877	4304	2724	7364	3537	2811	3034	6006	1470	6750	894	4569		2189.32	1800.17	1418.1	1969.07	2260.62	1200.42	1261.42		1685	1621	490	1719	2472	869	1134
2984.69	2807.83	2633.07	3705.04	3666.48	3078.73	3987.07	1505.94	1499.84	1164.58	3611.1	2754.74	2798.01	2025.89		3480	2998	2661	6490	4278	3593	7989	1045	952	1589	5961	3120	4208	3999		1484.66	1319.25	2640.21	1458.51	1282.73	1228.59	1126.71		1895	611	2461	1285	875	1076	781
2560.36	3994.94	2210.29	2031.57	2790.22	4305.49	3797.79	1421.52	2505.6	2403.48	3730.65	1647.58	1966.57	3648.35		1714	6942	2940	1504	2892	7686	5469	801	2886	2142	6419	1290	1505	5441		1579.32	368.04	2873.85	1959.39	1641.95	1278.08	1207.33		2560	229	1920	1677	1436	1038	777
3862.73	3082.9	4477.19	3093.82	3727.95	3670.35	4006.82	3608.82	1528.59	2242.44	3404.81	2799.36	1953.81	3009.52		5004	4105	8983	2878	5655	4833	7461	5370	1270	1627	4553	2716	1599	4335		1217.91	1102.96	2867.03	1236.22	1140.74	1261.36	900.501		1658	679	2838	881	728	879	500
3733.22	3757.19	3963	3713.95	3866.74	4147.62	4060.37	2864.9	1734.2	3607.75	3466.43	2972.99	2414.83	3929.62		6031	4786	6698	6393	6291	5618	7660	3524	1576	4770	2570	4067	2164	7127		2937.56	567.598	1669.04	1167.98	2026.27	1237.13	1515.56		3124	167	1791	483	1853	835	1745
2646.24	3623.48	2935.44	2771.84	4001.46	1810.39	3146.08	1173.53	1769.92	4093.74	2151.83	4061.39	2373.24	2411.37		2786	5936	3253	3421	5694	1986	3744	881	1597	7749	942	7570	2778	2851		1021.71	1535.73	1422.73	1566.38	1741.74	1374.01	899.261		928	1051	571	1006	1444	883	520
126.145	2816.84	3958.72	3456.36	3343.43	2591.99	3630.73	3349.36	3222.56	2149.74	2377.66	3313.01	2803.14	2200.32		62	3111	4319	5782	4055	2741	4563	4771	4532	1873	2813	4595	3830	1934		1019.22	1686.47	1939.15	1087.98	1132.92	1437.67	1083.7		764	1045	944	731	500	1224	639
3436.21	2608.4	3255.34	2833.92	1133.65	2366.06	3134.5	3184.71	2199.15	3296.03	3035.31	2157.53	3448.56	3864.88		4745	3097	5115	4256	953	2691	4815	4302	2395	5082	4172	2110	4180	6191		2140.39	1170.61	1696.39	2155.29	1262.97	840.788	1230.7		2390	807	1818	2185	870	405	734
3648.71	3204.19	3173.65	3459.69	3824.98	3498.73	2996.65	3316.85	3227.07	2183.82	2889.18	4123.93	1750.79	2972.7		5352	5159	3375	4507	6570	5427	4563	3714	4694	1934	3770	6523	1584	3204		2328.52	1148.98	1402.78	785.066	1645.25	1706.81	1548.96		2287	941	959	447	1456	1322	1043
3371.41	3172.2	4465.34	619.183	3065.53	1849.8	2888.28	1469.48	2418.66	2182.86	3865.35	3613.54	2099.75	2825.02		4422	4683	8223	460	4501	1790	3056	932	2899	2557	5571	4376	2115	4291		2630.71	1241.39	1206.62	1206.33	1218.93	1058.27	1659.68		2766	1008	582	831	692	600	1824
2672.32	2906.26	3799.37	4056.25	3906.96	3575.09	3141.08	1636.83	3256.02	2871.26	3729.76	3758.31	1369.7	3028.98		2605	3767	5517	6766	5080	5837	5477	1228	5306	3292	4276	6557	958	3368		859.58	584.017	1088.28	1706.22	1251.86	1301.6	1875.66		978	327	519	1105	799	1325	1489
1821.64	2048.32	3103.45	4034.39	3821.03	3627.13	3733.53	2310.18	2288.68	2134.07	3553.24	2932.2	2093.49	4420.51		1503	2122	4552	7285	5464	4186	6369	2211	2314	1817	4255	4026	1799	9071		1394.35	1560.18	825.398	1288.84	2149.61	1439.63	1164.02		1172	1552	615	730	2103	1006	615
3864.59	3202.01	3635.18	3648.86	2966.69	3167.93	3053.82	1875.63	3282.68	2731.11	3274.13	1729.78	1848.58	2831.05		6098	3904	5616	6241	4020	3629	3510	1690	5109	3332	5296	1726	1525	3386		1153.21	2028.48	2461.87	1217.56	867.383	1313.78	844.453		719	2001	2337	972	839	820	470
3845.35	2173.16	3618.54	3790.03	4189.14	3731.42	3665.1	2891.91	2039.88	1652.05	3825.71	1955.29	2077.3	2216.24		5356	2051	5444	6662	5996	5063	5454	3293	1586	1485	6672	2132	1534	1786		1674.11	1218.74	2546.32	1531.69	1062.55	1373.77	2225.45		1694	945	3568	1163	625	974	1862
2000.79	2947.7	3511.22	3062.28	2554.92	3530.51	4167.87	3001.07	1955.89	2393.89	3000.75	2309.89	2156.64	3031.77		1677	3608	3922	3812	2932	4793	7449	5612	1975	2271	3694	1765	1938	3858		1392.46	404.483	2700.88	1485.85	2687.37	1520.96	1259.85		1278	284	2555	1315	3372	1335	1152
3052.62	3602.47	2209.61	3567.56	2987.36	4004.89	2412.89	2610.19	3681.01	1924.76	1420.68	2197.2	3675.44	2940.98		3936	5054	2606	4812	3711	4790	3438	2267	5202	1665	955	2079	6084	3865		1764.1	1407.33	1002.9	1172.22	1024.86	940.135	1092.68		2365	657	533	988	628	725	554
3539.04	3726.94	3950.36	3017.16	3693.25	2848.67	1562.69	2622.24	3439.82	2789.38	3108.98	1566.07	1696.41	2474.74		6254	6336	4789	3987	8896	3609	2215	2686	4713	2166	3249	1403	1512	2373		2826.07	501.945	955.477	1558.03	1111.78	1042.82	1132.02		4355	339	502	1183	855	489	607
3188.8	3261.24	4036.64	2489.77	2939.57	3606.45	2947.42	1664.01	2840.28	2975.37	3443.01	2929.55	1762.92	4071.99		3897	3967	5468	3139	3507	5820	4269	1467	3280	3601	4061	4031	1821	7283		1168.69	1403.45	2143.48	1183.8	1364.37	1243.03	1657.08		818	1055	1669	768	928	817	1175
3799.02	3053.73	3143.57	4395.3	3091.02	3150.9	3000.88	2946.98	4000.31	4032.13	2053.22	2072.52	2647.58	1853.23		5866	4037	3718	8704	4514	3693	3692	4447	8001	7382	1763	2155	3163	1127		2679.63	1665.57	1598.31	948.148	1077.83	1294.29	1053.97		2731	1039	1026	499	559	1150	574
3215.12	3408.26	2814.41	2859.32	3069.04	2675.94	3122.29	2611.14	3445.88	2804.18	3991.29	2298.9	2226.36	3957.82		4314	3734	3053	3869	4112	2545	3093	3192	5100	3218	6892	2013	2170	6811		2366.22	1256.85	688.977	1539.7	639.268	1132.78	1216.01		1703	1060	441	1602	303	486	641
2873.95	2922.85	3610.26	4337.59	3885.06	4301.07	3213.22	1674	3887.28	2223.4	1625.28	2027.38	3332.15	2620.86		3095	3838	5811	8990	6353	8192	4315	1684	6823	2041	1155	1797	5272	1652		1686.68	496.93	1560.65	2093.03	2137.57	1134.56	1006.96		1289	235	1014	2170	2504	590	717
3448.02	3768.88	3425.24	2794.7	2944.83	2918.67	4189.92	2805.08	3159.46	3678.27	3999.33	1637.29	3372.4	2536.64		4242	6332	4153	4477	3697	3585	7110	3719	3680	5143	6656	1252	4710	3067		2060.78	1496.75	2151.96	1334.7	1356.62	1268.81	1584.34		1512	1227	2415	887	935	868	2273
3192.36	1507.24	3705.29	3380.57	2954.07	2675.59	3089.54	1404.21	1998.06	2621.08	3179.86	2232.94	2215.65	2647.91		5166	889	5083	6061	3748	3609	3683	1052	1807	2291	4011	2202	1781	3049		967.057	486.588	207.932	2273.64	1437.35	1555.21	1443.84		614	176	121	2387	953	941	930
2695.66	3759.62	2079.75	3217.84	3969.67	2548.5	3785.7	1443.95	1779.24	1614.2	3271.16	3644.34	1994.62	2093.81		2799	6401	1767	4964	7019	2051	6312	1053	1563	1220	3799	5923	1811	1669		858.096	1330.54	898.852	1121.15	792.196	1086.79	1624.08		546	816	363	820	431	639	1551
3549.68	613.646	3133.86	1733.91	263.073	3933.14	2635.03	1500.45	3256.68	3813.21	2335.15	3690.8	2775.07	1730.27		4482	317	3422	1716	116	6592	2183	1024	4892	6609	2028	5483	3626	1387		2211.62	1389.58	1991.59	1253.65	1091.02	1799.39	1475.65		1862	927	2076	853	667	1209	877
2090	4039.48	2913.84	2851.96	3662.94	2041.88	3320.14	2233.95	1704.05	4289.27	4071.93	2310.8	2226.05	2693.83		2210	5695	3461	3441	5453	1602	4787	2169	1607	8485	7271	2006	2594	3203		2508.19	1523.37	1384.76	1070.2	1794.85	1085.66	1563.23		2312	1412	1155	700	1708	567	1198
2816.32	2991.56	3352.06	2400.33	3125.91	4462.85	3131.45	2145.94	1967.32	3549.69	2807.92	2731.59	1927.72	3056.39		2157	3750	4836	2780	4066	8589	4160	2084	1746	5053	2859	3095	1771	3385		1054.67	1020.99	1442.59	1069.21	1139.79	1334.73	1147.46		620	579	800	590	758	941	784
3450.04	3984.34	3950.06	3793.1	3616.76	3707.24	3491.05	373.972	2488.15	2083.72	1654.02	2725.45	500.72	2180.9		4842	7086	6510	5006	5123	5437	5255	147	2692	1352	994	2877	258	1988		1994.21	405.911	1340.69	283.55	290.7	582.349	2531.47		2210	157	1148	108	122	319	4413
3555.67	4034.71	3663.32	3620.14	3237.15	3262.45	4191.33	2849.38	1966.89	3497.35	3118.05	2051.49	1262.5	1265.26		4866	7069	4777	6158	2604	4273	7528	3254	1702	4244	2840	1902	825	766		2280.81	1182.99	2288.22	1869.24	1781.93	1629.32	1182.68		2342	829	2537	1114	1504	1463	797
3177.32	3410.91	4033.11	3839.69	2139.95	3438.64	2802.19	3072.23	1355.41	2608.7	1320.7	3382.66	3260.19	4007.51		3555	5246	6365	6220	2138	4828	3418	4166	1048	2928	835	4740	4017	7787		1347.39	1887.78	506.788	1526.57	1035.18	2069.54	1569.48		1175	1427	317	1122	629	1862	1693
2617.24	3423.03	3519.42	3644.49	2697.2	3666.36	3893.22	1850.81	2139.99	3384.95	1765.63	4154.58	2835.94	3045.87		3722	4062	5083	5312	3302	5129	4796	1413	2098	4622	1539	7545	2762	3929		1361.42	385.836	103.381	1215.76	995.197	1523.71	1126.66		709	231	31	933	526	1071	701
4392.47	2281.41	3101.45	2792.01	3598.76	3350.54	4139.53	3559.4	1732.72	1322.43	3080.3	3973.87	2261.93	2610.18		8862	3051	4195	3833	5493	4781	7586	5258	1557	1005	3780	6536	1059	3105		1442.42	1824.47	2304.48	1077.08	1204.11	1125.16	2088.35		1026	1226	2124	580	544	757	2055
3234.24	3477.21	3134.71	2635.99	2081.33	2799.31	3631.73	2732.9	3441.91	2962.99	2782.77	3629.43	2991.31	2234.43		4571	5022	3961	3390	2365	3887	4831	3341	4265	3243	3100	4358	3731	1930		1831.38	1271.97	2109.64	1397.63	1166.98	1692.26	1663.51		1315	1003	1631	1056	731	1556	1501
3346.57	350.569	2417.94	4063.04	3394.19	4459.12	4246.78	2733.05	552.099	3470.64	2137.3	2123.21	2328.21	2809.73		4597	183	3261	7182	4490	8888	7675	3033	454	4807	2058	1456	3145	3091		297.005	1667.15	936.373	1786.66	1105.93	1092.83	1266.51		58	1208	503	1602	673	622	1330
3846.09	2717.3	3633.38	3699.92	2670.87	3023.19	4128.19	2785.85	2443.61	2113.22	3209.23	3304.08	3445.47	3171.6		5848	3339	5260	4277	3103	2766	7130	3504	2782	2118	5977	4595	5113	4923		1206.06	1288.91	1213.58	986.244	1524.82	1357.6	1255.52		1096	785	881	618	1168	1001	841
1486.66	3045.46	122.732	2903.6	3829.38	3293.72	2648.07	2715.55	2817.07	1582.13	2603.69	2914.8	2764.88	3220.16		1602	3974	37	2654	6046	4061	2711	3143	3188	1326	2718	3611	2962	4421		2166.68	1637.68	2185.05	1147.2	1193.47	1708.46	1203.95		1751	1108	1943	672	802	1557	1047
3176.61	3982.43	3671.4	3116.11	3499.08	3035.76	2922.59	2686.27	2911.94	3111.79	3110.02	2557.21	3762.64	1934.51		3968	6493	4333	4551	4035	3934	3772	3794	4043	4085	4506	2866	4705	1953		1666.1	1302.43	1426.86	1252.04	1020.1	921.746	1235.77		1394	1014	1460	1085	568	617	682
2718.86	3633.35	4028.78	3871.18	3113.45	3511.32	4147.46	2949.13	3136.34	3006.36	3626.82	2100.05	3858.74	2074.89		2719	5081	6391	6166	3640	5440	7788	2998	3868	4179	5130	2122	5169	2119		101.104	908.583	209.356	1047.78	1408.58	1159.12	1123.15		41	666	301	617	954	1244	611
3059.65	1972.47	3761.59	3417.36	3475.45	3779.38	1992.77	2926.84	3423.95	1897.49	2752.11	3714.9	1289.56	3394.14		4149	2452	5441	3749	5054	5343	1395	3551	4409	1832	3249	4744	623	4451		2000.23	1107.49	2629.97	1399.94	953.873	142.517	1419.39		1469	627	3093	1022	530	80	886
673.184	3204.02	3334.68	2756.14	3468.02	2654.25	3690.47	3014.22	1843.48	2958.88	1512.18	2019.91	2020.59	3068.26		377	4165	4857	2611	4435	1805	5166	3803	1752	4331	1008	1659	1682	3067		1752.4	807.184	366.696	1393.64	1108.7	193.581	1417.48		1342	553	289	1248	678	46	1401
2825.17	2999.7	3774.68	2917.1	2896	3592.11	2772.01	1384.79	2691.81	3114.45	3072.8	1538.58	1715.23	2325.95		4329	3927	5026	4027	4183	5001	3336	1051	2940	4150	4564	896	1452	2291		2113.05	1740.68	1164.97	1059.29	1201.02	1099.7	2139.35		1534	1707	883	934	1104	679	2208
4207.42	3368.7	3664.05	1971.27	4027.65	3665.56	2680.64	1528.75	3246.86	2001.1	2087.96	1994.2	2065.1	2237.85		6231	5324	4710	2200	6655	3410	2997	1325	4674	1691	1689	1693	1896	2102		1390.48	1632.95	1043.96	1623.54	1088.34	1440.04	2136.97		949	1072	666	1037	757	888	2095
2872.84	3859.25	2354.27	3679.74	2978.32	2901.99	3800.5	2111.76	1501.02	2254.87	1847.91	2159.45	3675.92	737.904		3354	6498	2434	5674	3049	4550	5613	2082	1179	1553	1466	1462	3171	299		1289.56	1454.65	2102.33	1311.26	1620.41	1710.47	1649.46		888	773	2336	1185	1229	1401	1800
2716.79	3099.9	3089.21	3619.17	3574.06	2166.73	2882.65	1990.34	2722.15	2750.89	2046.55	2128.5	1829.21	2415.47		4035	4318	2882	6476	3913	2194	2994	2032	2869	3144	1844	1921	706	2611		957.672	958.662	949.223	1110.42	1345.45	1079.15	1072.48		769	441	859	688	1018	652	791
2935.23	3873.27	3475.46	3100.19	3006.62	3897.07	3079.8	3379.04	3285.78	3546.78	2831.33	3459.68	4227.21	2897.44		3230	7402	3434	4090	4082	6560	3066	5377	4153	5067	3348	4666	6597	3636		1747.94	1852.72	965.672	1112.47	1089.24	1166.36	1214.47		1441	1897	605	746	744	691	794
3991.71	2689.43	3886.17	2157.68	3933.27	4380.32	3011.14	3399.44	1659.22	3424.24	2850.62	2880.28	2501.68	2040.9		7307	3546	6529	1380	7283	9076	3715	3895	1226	4171	3641	3580	2886	1999		1887.34	1199.66	1626.16	1660.58	1715.77	1830.41	2075.43		1549	833	2245	1477	1327	1448	1852
3337.36	2897.42	3800.93	3411.94	3917.37	3560.29	2536.13	2804.21	3076.77	1427.64	3548.38	2308.67	1837.38	2888.19		4663	3707	5262	5022	7173	3656	2365	2838	3741	868	5065	2715	2131	4104		986.004	1827.3		1132.6	1050.16	1147.02	1520.92		511	1375		690	472	614	1296
4190.2	4104.08	568.492	600.913	2640.46	3005.67	3661.55	1540.57	3917.7	2851.08	1961.12	3503.92	2698.11	2652.55		6872	7067	341	351	2634	4078	4743	1317	6737	1958	1684	5572	1522	1889		854.249	1214.06		1314.31	1109.99	1372.32	1078.05		463	775		692	678	969	676
3855.07	1824.09	3077.17	2860.01	4218.64	2843.77	3574.02	3834.99	2683.22	2324.88	3461.22	2311.61	2705.36	3629.92		6445	1308	3892	4267	7906	3728	5791	5903	3228	2244	4824	1872	1463	4979		1116.66	2089.67		749.936	1017.7	1500.95	1014.4		1042	1676		385	659	1524	753
3671.15	3450.96	2957.63	1477.86	2987.13	3304.73	3450.12	2758.3	3341.16	2269.8	3915.29	2928.28	1662.45	1861.33		5735	4454	3917	1005	4216	5836	4145	3009	4888	2030	7316	3834	612	1473		1141.71	1188.56		1094.72	1271.7	808.434	1627.87		977	692		580	794	398	1452
3509.24	760.278	3519.11	3893.73	317.913	717.111	2844.79	652.738	2957.34	2608.09	1970.67	1635.78	1748.96	3122.74		4027	486	4792	6621	120	445	4188	333	3647	3477	1468	1130	1995	3512		2381.05	569.019		1126.92	896.869	1161.2	160.663		1995	214		716	526	666	57
2960.59	1688.11	3091.61	3857.22	4412.11	4001.15	3652.72	2481.07	2476.52	2967.54	1948.86	3363.91	3654.29	3788.65		3463	1502	3661	6488	8882	7020	6252	2642	3054	4476	1950	4830	5988	6204		1202.07	1053.9		1410.98	1167.86	1180.44	1079.76		1398	603		712	842	536	606
2655.07	3290.01	4391.4	4463.22	4464.84	4154.99	3416.61	2512.57	2038.61	3454.11	1622.55	1925.08	3909.5	2079.23		3541	3598	8392	9692	6939	5409	5255	2241	2131	4463	3127	1254	5351	2113		894.039	1900.98		1005.15	1552.7	952.81	1257.33		735	1532		578	1024	578	1010
3590.89	492.861	4330.85	2995.03	3299.29	2381.72	2113.17	3684.77	2977.3	2206.98	3575.01	1884.65	3511.22	2382.47		4137	277	7652	3104	5344	1803	1870	5870	2433	2318	5170	1923	3372	2476		907.846	1366.62		542.044	1114.5	845.026	1446.44		719	1100		287	730	645	836
2098.57	1928.89	2433.09	2976	4475.12	1440.87	3555.62	2854.29	2908.75	3625.92	1574.88	1714.75	3297.18	3934.56		1654	1855	2090	4296	8542	901	4731	3245	3510	6023	1027	1487	2281	6619		737.999	120.878		948.333	1084.98	1432.63	2102.9		388	21		586	686	1129	2078
2666.42	4122.03	3753.91	4088.67	4047.78	3463.7	3945.18	3618.13	3419.77	3737.75	2789.22	3453.74	3824.94	2690.2		3680	6800	5607	7447	7720	4506	5594	5262	4481	6030	3536	5025	5626	3044		998.644	1208.22		489.546	1165.42	1248.91	1406.44		477	608		220	1142	825	1067
2897.1	2741.5	3777.47	4366.74	3842.61	1781.44	1999.5	1849.08	1185.52	2172.74	3000.17	2092.95	1350.14	1716.07		3557	3636	5181	5684	6947	1598	1676	1441	600	2786	4023	1664	878	1517		991.655	2266.36		946.882	1029.73	482.454	1649.77		568	2089		653	590	205	1193
3036.36	3183.12	2624.32	3404.2	3194.13	1928.43	3069.52	2541.8	1444.33	3075.83	3955.64	2164.83	2556.01	2000.52		3453	4036	3261	4582	4577	1597	4135	2678	1077	4669	6560	1871	2978	1399		1444.78	1771.84		1129.85	1676.62	1069.28	1127.68		926	1357		692	1072	635	974
3460.24	2959.47	3689.18	3485.21	4382.08	3327.03	4239.31	3337.33	1382.18	2519.86	3239.51	2214.59	2993.36	1385.81		5087	3363	3823	4496	8559	3928	7504	5218	1140	2131	3487	2075	4123	905		1525.37	1682.64		1078.82	1205.19	1339.44	1064.78		1242	1416		890	699	793	807
158.13	3620.01	3551.93	3055.75	3001.38	4289.9	3600.05	2639.87	3354.58	3046.86	2869.38	2982.34	2844.81	3020.27		36	5684	3620	4261	4411	9432	4935	3021	3831	3582	3663	4208	2680	3759		1112.18	1070.68		1448.15	897.805	1389.22	1818.29		603	601		1004	489	787	1303
2334.77	3195.49	3484.54	3055.32	3161.81	1135.76	4004.96	2016.73	1603.12	2174.51	1803.92	2862.12	330.233	2876.63		2770	4667	4138	4611	4400	537	5844	1924	1332	2435	1465	2603	66	3425		1048.62	1292.26		1067.07	1159.52	1088.53	1234.21		906	953		559	598	570	898
4604.99	2835.15	1466.04	2931.75	4466.55	4218.44	2798.52	3391.76	1901.76	2075.07	1872.28	2310.09	3088.05	2055.31		8382	2924	1099	3891	8332	8677	3720	4706	1838	1861	1304	2772	2751	1734		1789.97	1487.5		1176	1353.33	1670.79	1444.2		1406	1168		788	948	1433	1361
4312.98	3664.71	3995.86	3760.98	4024.93	3853.93	3210.49	2103.02	1681.49	1991.09	1500.47	2634.31	2083.84	3050.09		8195	6728	6326	6315	7072	6512	4657	1610	1517	1767	808	3183	1875	3976		1533.82	1277.54		886.968	1783.72	629.106	1696.15		653	658		516	1143	299	1461
3288.46	2728.82	3084.99	80.7196	2723.7	4091.3	2704.56	2549.94	2612.2	2557.7	2570.73	2846.88	2184.1	2860.46		5373	3641	3753	12	3779	7066	2198	2905	3000	2888	2446	4019	1840	3013		1928.83	731.123		1052.67	1232.29	1570.41	1452.12		1966	313		545	894	1422	1356
2667.62	3420.75	3590.43	3918.93	4363.13	2604.38	2163.97	3531.26	1859.48	2243.05	2786.46	4095.06	2770.06	2519.57		3416	4299	3964	7494	6454	2720	1756	5016	1527	2554	3190	8078	3544	3021		1960.53	1491.76		1148.34	1107.65	1590.27	1502.6		1145	728		597	801	1459	1166
3106.87	2989.54	3545.6	3111.84	4372.6	3314.97	3015.68	1826.9	2609.73	2171.88	2275.55	2134.05	2986.42	2313.98		2153	3809	4849	4520	7995	2218	3203	1276	2360	1752	2276	1738	3810	2632		1279.41	1263.56		1452.14	1270.77	1681.69	2026.91		906	819		1248	930	1446	2140
2807.28	2900.98	3836.54	3693.18	3894.91	4305.14	2946.49	1634.94	2010.83	2912.93	1954.28	1984.59	2940.96	2116.38		2588	3106	6316	6110	6518	7316	3996	1078	2170	3321	1690	1673	3306	1910		1193.64	1729.79		1567.46	1708.6	1688.32	1167.41		875	1648		1017	1657	1651	685
4102.89	2578.65	3514.39	3611.43	2823.27	4425.41	2661.51	3301.71	1742.76	3355.29	1920.46	2717.41	3868.17	2838.17		6386	3298	4211	4755	2126	8713	3147	4924	1431	5054	1506	3620	6497	2846		2126.31	1764.64		1491.4	1742.25	1042.39	1141.4		2084	1376		1343	1431	565	692
2031.01	3305.98	3429.53	2275.87	3176.96	3675.94	2720.94	2802.11	3655.45	1868.55	3084.52	2265.21	3449.63	4081.57		2301	4468	5165	2518	4909	5683	3273	3460	5745	1627	3931	2630	5427	6748		2489.84	1790.87		1256.6	1284.21	1307.87	369.967		1682	1171		1377	891	1018	134
2493.63	3927.12	2429.19	3070.71	3481.84	3676.12	3781.08	1792.7	2066.36	2597.3	1427.36	3033.31	2948.66	3060.04		2857	7238	2129	2289	6309	5953	7123	1560	2107	3213	807	3764	3956	4059		350.023	1333.99		1700.14	1328.43	1072.85	1114.16		73	939		1270	1259	633	361
3686.95	2582.4	3880.42	884.844	4277.12	4014.85	3995.44	1685.11	3890.91	1299.27	2474.01	1906.12	1687.86	3070.98		7045	2847	5281	506	5889	6772	6089	1351	5724	469	3376	1707	1391	4083		1333.49	1736.51		1464.66	1243.6	1813.09	1476.5		1160	986		1101	840	1587	772
3621.94	3991.09	3843.17	3713.44	4056.88	3693.13	4112.02	1568.01	1840.02	2986.95	2677.43	3587.06	3563.14	2306.81		5430	6223	6144	5433	7283	5854	6243	1385	2054	3974	3183	5440	5898	2237		1428.1	1280.4		1214.08	1292.41	1320.77	1959.6		980	816		791	971	957	1611
3422.27	3386.18	3703.54	3698.24	3518.87	3017.2	3115.64	2734.37	2732.43	1531.38	3351.45	1411.44	2662.85	3104.64		5326	4130	5604	5981	4466	4435	4212	3652	3408	881	3937	964	2422	3453		1269.46	1125.21		1178.09	896.192	1707.13	1295.69		841	641		758	583	1549	775
3150.64	3276.24	3120.27	3072.27	3014.54	2769.33	4192.11	2004.49	1009.52	1938.07	1298.15	2748.5	2748.13	2407.31		3976	5055	4417	4353	2255	3296	6728	1526	500	1626	663	1715	3358	2312		1538.72	229.382		994.385	1542.7	1013.72	2800.21		1216	84		865	1622	607	2499
2681.82	3002.93	3163.59	2267.08	1919.82	3038.82	4141.98	2799.56	3365.86	2993.37	3000.77	2230.62	3330.19	3008.41		3252	4192	3017	2806	1842	3903	6846	3583	4213	3826	3334	2228	2908	3221		2391.52	1209.61		884.212	562.499	1189.69	1178.31		1378	744		395	233	970	893
4062.07	451.206	2943.03	2724.14	3669.39	4179.78	3476.62	2788.92	3262.61	1919.95	3051.95	2813.96	2934.11	2031.72		5688	99	3688	1638	6106	7423	4174	3938	4549	1600	3723	3519	3745	1822		943.558	1155.46		1383.91	2115.64	1238.62	1706.96		272	774		1120	2047	825	1503
1685.54	3357.88	3971.94	3043.81	4400.38	3637.41	3482.09	3218.84	1913.94	3412.53	2921.24	2461.98	2076.51	2991.24		1974	4249	7234	4776	7001	5934	4631	4389	1384	5610	3885	2226	1514	3766		339.184	2129.67		1200.18	1402.05	1085.93	1580.16		302	2134		1002	1004	562	1354
1692.39	3788.75	3821.35	2001.63	3117.55	3580.94	2916.5	3422.81	2117.2	2167.33	3065.37	1846.46	3559.82	3182.73		1627	6620	6137	1783	4198	4521	4013	4439	1930	1716	3165	1562	5835	4179		861.873	1450.75		1191.94	1644.79	1125.35	1184.54		496	1147		684	1179	675	586
2787.33	3156.64	3226.51	4162.74	3979.07	3504.41	3491.58	1533.8	1521.11	2871.91	2084.97	3414.05	3174.01	2980.91		4282	3644	4195	8338	6998	3347	5170	1091	1424	3648	2315	3902	4021	4895		2214.32	1309.92		1033.04	1577.84	1199.49	1622.47		2172	1016		735	1206	820	1403
3191.04	3313.51	2721.09	2917.9	2684.84	3229.94	3695.61	2224.68	2185.28	1721.25	1859.88	2674.27	2744.7	2700.4		4185	3512	3612	4587	2602	4099	5587	2379	1995	1340	1569	3099	3664	3040		3035.87	689.456		1347.81	1152.93	1547.55	1461.25		2477	285		1012	1032	1432	842
2819.63	4451.72	3557.36	3779.11	2423.93	3623.79	3797.54	2010.44	3331.93	1707.12	1947.55	2856.71	2607.74	1488.19		3428	9360	5285	6759	2326	6333	5718	2302	4670	1647	1988	3698	3393	1160		2975.07	1001.86		692.818	957.68	1800.29	1623.97		2359	661		481	354	1397	1361
2091.11	3617.63	2841.96	827.998	3793.87	3394.91	3919.75	3133.62	3701.44	3347.26	2890.35	1889.91	2935.52	1871.2		2143	4455	3889	423	6580	3491	6995	4514	5859	4840	3272	1702	1981	1114		2297.81	2175.64		1332.39	2306.65	1244.94	2254.52		1175	1517		1019	2188	769	2001
3656.52	3581.26	3263.64	3753.22	3928.29	4558.53	1641.37	2559.18	3335.41	2112.69	3288.1	3404.88	2020.6	3111.48		4827	4162	4491	6409	3795	9707	1371	3318	4453	1769	3780	4179	2083	4797		1320.88	2087.41		1355.78	1352.16	544.67	962.61		787	1428		915	783	299	612
2554.88	4114.49	3732.57	4215.43	2429.21	3775.11	3182.5	3901.08	2879.03	2668.87	2186.15	3010.45	3396.91	1498.71		2824	7757	5494	7732	1201	5820	4183	5868	3217	2510	1696	4072	4820	1067		955.929	588.436		559.126	1831.06	1149.57	1163.92		443	228		243	1855	638	783
2844.09	2585.97	2797.48	2169.55	2630.04	2183.32	3756.69	3216.39	2065.14	2144.34	309.219	3666.28	1893.26	2503.1		3757	3072	3622	1959	1878	2597	4297	5077	2234	1581	76	5772	1433	3282		2957.83	1198.9		1037.82	1140.17	1298.41	1209.17		2899	757		650	700	944	766
3495.34	3087.82	4093.7	2724.94	3702.18	3604.82	3299.31	1704.64	1159.81	2589.06	1639.63	2102.84	1511.12	2227		5372	5059	6864	2623	5472	4703	6495	1820	784	2523	1338	1552	940	1983		2471.7	1146.5		524.434	1007.1	1124.85	1281.84		1431	888		201	703	721	705
3568.83	2997.72	2006.28	3993.37	2789.4	3742	3592.29	3763.56	3468.87	3482.48	3971.31	3493.15	3045.58	2957.02		5210	3249	2810	7239	3457	5578	5511	5389	4792	5365	5664	5364	3698	3898		2691.09	230.432		1404.06	1117.05	1453.04	1038.12		1742	114		958	541	1158	714
3472.79	4119.38	3024.89	3026.78	3244.91	2967.41	3873.82	2028.21	2088.42	2668.41	1690.75	1623.42	1504.61	2303.41		3179	6272	3507	3459	3989	3444	6473	2010	2498	2416	1686	1365	1152	1889		788.404	2212.92		1802.12	1070.74	1339.28	1667.71		210	1866		1553	798	1142	1074
2776.88	3433.98	3811.52	1628.62	4164.15	2652.43	2832.44	3354.77	2622.19	2319.79	3088.6	2935.34	3066.24	2341.66		3725	4190	5539	2647	5897	3701	3456	4430	2421	2852	3061	4202	4114	2095		1039.26	2219.63		1280.4	1476.95	1793.15	1001.26		2164	2321		995	1067	1601	578
4075.71	2890.78	3586.26	3373.56	3733.4	1680.39	2294.24	3414.8	3505.27	2365.24	1936.59	3235.58	1265.6	3547.17		6688	3995	5289	4202	3753	1238	3475	5551	5671	2615	2087	4375	1019	5622		2891.43	1259.54		1003.96	1229.06	1744.71	950.361		2175	882		759	692	1778	597
728.255	3498.38	3600.2	3134.25	3516.34	4041.66	3777.7	3455.96	2566.23	2880.57	3413.29	1787.05	3026.16	2061.66		350	4998	4937	3676	2891	5356	6716	5818	2874	3316	4697	1580	3911	1804		3212.33	1278.87		1591.05	1238.77	1879.62	1810.5		2644	848		934	844	1550	1808
4119.73	1196.79	2848.36	3847.35	3276.55	3352.25	3335.14	2058.47	2855.62	1560.27	2343.05	3962.53	1146.15	3065.01		6065	852	3977	6435	2365	4917	3838	2173	3894	562	2065	6650	478	4134		2621.98	1408.11		711.405	1210.22	1670.57	1492.99		1642	948		346	971	1074	1221
2868.18	3670.6	3074.44	2679.37	3829.37	239.329	3716.9	3912.39	3102.18	3993.06	1917.42	1741.61	2179.08	1921.59		3009	5028	4597	3116	7634	165	6140	6227	5033	6632	1660	1690	2222	1496		2256.72	977.986		1271.06	917.636	1006.54	670.759		1173	821		809	526	540	407
2965.1	2647.82	2185.69	4030.61	3043.16	3468.87	2896.16	2014.6	2138.77	3371.1	3241.26		3444.6	2986.73		3680	3890	3031	5519	3659	4510	4585	2033	1661	4270	3196		3611	4144		1433	1391.79		1290.17	1812	983.005	1028.28		516	880		903	1149	579	387
